# Targeted RNA-seq improves efficiency, resolution, and accuracy of allele specific expression for human term placentas

**DOI:** 10.1101/2021.01.25.428155

**Authors:** Weisheng Wu, Jennie L. Lovett, Kerby Shedden, Beverly I. Strassmann, Claudius Vincenz

## Abstract

Genomic imprinting is an epigenetic mechanism that results in allele specific expression (ASE) based on parent of origin. It is known to play a role in the prenatal and postnatal allocation of maternal resources in mammals. ASE detected by whole transcriptome RNA-seq (wht-RNAseq) has been widely used to analyze imprinted genes using reciprocal crosses in mice to generate large numbers of informative SNPs. Studies in humans are more challenging due to the paucity of SNPs and the poor preservation of RNA in term placentas and other tissues. Targeted RNA-seq (tar-RNAseq) can potentially mitigate these challenges by focusing sequencing resources on the regions of interest in the transcriptome. Here we compared tar-RNAseq and wht-RNAseq in a study of ASE in known imprinted genes in placental tissue collected from a healthy human cohort in Mali, West Africa. As expected, tar-RNAseq substantially improved the coverage of SNPs. Compared to wht-RNAseq, tar-RNAseq produced on average four times more SNPs in twice as many genes per sample and read depth at the SNPs increased 4-fold. In previous research on humans, discordant ASE values for SNPs of the same gene have limited the ability to accurately quantify ASE. We show that tar-RNAseq reduces this limitation as it unexpectedly increased the concordance of ASE between SNPs of the same gene, even in cases of degraded RNA. Studies aimed at discovering associations between individual variation in ASE and phenotypes in mammals and flowering plants will benefit from the improved power and accuracy of tar-RNAseq.
