## Supplementary Table 3 for "Targeted RNA-seq improves efficiency, resolution, and accuracy of allele specific expression for human term placentas"

### Sheet: Supplementary Table 3
Supplementary Table 3: RNAseq Cost Comparison
wht-RNAseq
library kits (4 types)	N-RNAseq	per sample	year purchased	catalog#	per RNAseq
SMARTer Stranded Total-Seq Kit Pico Input Mammalian	87	76.0417	2016	635006	1045.29
SMARTer Stranded Total RNA Seq kit HI Mammalian	11, 9 also Pico	122.917	2016	634873	1092.17
NEBNext Ultra Directional	11, 3 also Pico	38.9583	2015	E7760S	1008.21
Illumina TruSeq RNA Access	2, also Pico	209.238	2015	RS-301	1178.49
common to all wht-RNAseq
Stranded mRNA library preparation service		160	2020	n/a
NovaSeq S4 300 cycle PE150 sequencing, 300 million reads		765.3	2020	n/a
tar-RNAseq
library kits (2 types)
Kapa RNA HyperPrep	153	33.3	2018	KK8540	535.776
Kapa RNA HyperPrep with RiboErase	91	76.5	2020	KK8560	578.976
common to tar-RNAseq
HyperCap Universal Blocking Oligo		31.5	2020	8286396001
KAPA DI Adapter Kit		6	2020	KK8722
HyperCap Bead Kit		19.125	2020	8286418001
KAPA HiFi HS RM		5.25	2020	KK2601
SeqCap EZ HE-Oligo Kit B (capturing oligos)		2.05208	2020	6777317001
Custom capture service		14.5	2020	n/a
RNA library service, client kit		125	2020	n/a
NovaSeq S4 300 cycle PE150 sequencing, 100 million reads		255.1	2020	n/a
common to all RNAseq
RNA QC		18	2020	n/a
Invitrogen ERCC ExFold RNA Spike-In Mixes		25.9493	2020	4456739
