## Supplementary Table 2 for "Targeted RNA-seq improves efficiency, resolution, and accuracy of allele specific expression for human term placentas"

### Sheet: Supplementary Table 2
Supplementary Table 2. Comparison of the 3 explanatory variables for the tar-RNAseq and wht-RNAseq datasets
	Mean in wht-RNAseq	Mean in tar-RNAseq	t-test p-value
Counts of genotyped exonic hetSNPs	386.027	417.928	0.00013
RIN	4.79324	4.4839	0.3123
Maternal contamination	0.00500987	0.00570435	0.4833
