## Supplementary Table 1 for "Targeted RNA-seq improves efficiency, resolution, and accuracy of allele specific expression for human term placentas"

### Sheet: Gene_List
gene_id	Genes_in_tar-RNAseq	Expressed_in_reference	Shared_by_wht-RNAseq	Imprinting_code
ENSG00000182109	AL365277.1	1	1	0
ENSG00000184208	C22orf46	1	1	2
ENSG00000256591	AP003108.2	1	1	2
ENSG00000021762	OSBPL5	1	1	1
ENSG00000026508	CD44	1	1	2
ENSG00000042286	AIFM2	1	1	0
ENSG00000053918	KCNQ1	1	1	1
ENSG00000066827	ZFAT	1	1	0
ENSG00000078070	MCCC1	1	1	0
ENSG00000078900	TP73	1	1	1
ENSG00000083844	ZNF264	1	1	2
ENSG00000085832	EPS15	1	1	2
ENSG00000087460	GNAS	1	1	2
ENSG00000099869	IGF2-AS	1	1	0
ENSG00000100138	SNU13	1	1	0
ENSG00000101294	HM13	1	1	2
ENSG00000105825	TFPI2	1	1	1
ENSG00000106070	GRB10	1	1	1
ENSG00000106484	MEST	1	1	0
ENSG00000107249	GLIS3	1	1	0
ENSG00000110628	SLC22A18	1	1	1
ENSG00000112149	CD83	1	1	0
ENSG00000112297	CRYBG1	1	1	0
ENSG00000113448	PDE4D	1	1	0
ENSG00000118495	PLAGL1	1	1	0
ENSG00000122390	NAA60	1	1	2
ENSG00000128510	CPA4	1	1	1
ENSG00000129757	CDKN1C	1	1	1
ENSG00000130816	DNMT1	1	1	0
ENSG00000130844	ZNF331	1	1	2
ENSG00000131620	ANO1	1	1	1
ENSG00000134982	APC	1	1	2
ENSG00000139687	RB1	1	1	2
ENSG00000145945	FAM50B	1	1	0
ENSG00000146477	SLC22A3	1	1	1
ENSG00000146678	IGFBP1	1	1	1
ENSG00000147475	ERLIN2	1	1	0
ENSG00000162595	DIRAS3	1	1	0
ENSG00000164292	RHOBTB3	1	1	0
ENSG00000166619	BLCAP	1	1	2
ENSG00000167244	IGF2	1	1	0
ENSG00000167632	TRAPPC9	1	1	2
ENSG00000167981	ZNF597	1	1	1
ENSG00000167985	SDHAF2	1	1	2
ENSG00000174697	LEP	1	1	1
ENSG00000177432	NAP1L5	1	1	0
ENSG00000179455	MKRN3	1	1	0
ENSG00000182093	WRB	1	1	0
ENSG00000182636	NDN	1	1	0
ENSG00000183671	GPR1	1	1	0
ENSG00000184465	WDR27	1	1	2
ENSG00000185513	L3MBTL1	1	1	0
ENSG00000185559	DLK1	1	1	0
ENSG00000187391	MAGI2	1	1	0
ENSG00000187772	LIN28B	1	1	0
ENSG00000197081	IGF2R	1	1	2
ENSG00000197406	DIO3	1	1	2
ENSG00000198300	PEG3	1	1	0
ENSG00000198825	INPP5F	1	1	2
ENSG00000198879	SFMBT2	1	1	2
ENSG00000204186	ZDBF2	1	1	0
ENSG00000214548	MEG3	1	1	1
ENSG00000223403	MEG9	1	1	1
ENSG00000224078	SNHG14	1	1	0
ENSG00000225746	MEG8	1	1	2
ENSG00000227372	TP73-AS1	1	1	2
ENSG00000234456	MAGI2-AS3	1	1	2
ENSG00000235313	HM13-IT1	1	1	2
ENSG00000242265	PEG10	1	1	0
ENSG00000254656	RTL1	1	1	0
ENSG00000258498	DIO3OS	1	1	2
ENSG00000266265	KLF14	1	1	1
ENSG00000269699	ZIM2	1	1	0
ENSG00000269821	KCNQ1OT1	1	1	0
ENSG00000279192	PWAR5	1	1	0
ENSG00000008018	PSMB1	1	0	43
ENSG00000018610	CXorf56	1	0	450
ENSG00000047617	ANO2	1	0	450
ENSG00000049246	PER3	1	0	45
ENSG00000065183	WDR3	1	0	45
ENSG00000065717	TLE2	1	0	450
ENSG00000065989	PDE4A	1	0	45
ENSG00000077721	UBE2A	1	0	430
ENSG00000080823	MOK	1	0	45
ENSG00000084072	PPIE	1	0	450
ENSG00000087095	NLK	1	0	450
ENSG00000099622	CIRBP	1	0	450
ENSG00000105198	LGALS13	1	0	450
ENSG00000106829	TLE4	1	0	450
ENSG00000110665	C11orf21	1	0	45
ENSG00000110811	P3H3	1	0	45
ENSG00000112245	PTP4A1	1	0	450
ENSG00000112592	TBP	1	0	3
ENSG00000113318	MSH3	1	0	45
ENSG00000113558	SKP1	1	0	450
ENSG00000114738	MAPKAPK3	1	0	3
ENSG00000116688	MFN2	1	0	430
ENSG00000119285	HEATR1	1	0	45
ENSG00000122783	C7orf49	1	0	45
ENSG00000123908	AGO2	1	0	450
ENSG00000130347	RTN4IP1	1	0	5
ENSG00000130649	CYP2E1	1	0	45
ENSG00000131127	ZNF141	1	0	450
ENSG00000132256	TRIM5	1	0	45
ENSG00000137801	THBS1	1	0	450
ENSG00000138642	HERC6	1	0	450
ENSG00000142065	ZFP14	1	0	45
ENSG00000143222	UFC1	1	0	450
ENSG00000144381	HSPD1	1	0	450
ENSG00000145390	USP53	1	0	45
ENSG00000146122	DAAM2	1	0	45
ENSG00000148303	RPL7A	1	0	450
ENSG00000148926	ADM	1	0	45
ENSG00000150779	TIMM8B	1	0	5
ENSG00000159231	CBR3	1	0	450
ENSG00000163288	GABRB1	1	0	45
ENSG00000163874	ZC3H12A	1	0	430
ENSG00000164074	ABHD18	1	0	45
ENSG00000165650	PDZD8	1	0	45
ENSG00000167355	AC087380.1	0	0	45
ENSG00000167637	ZNF283	1	0	450
ENSG00000171303	KCNK3	1	0	450
ENSG00000172269	DPAGT1	1	0	45
ENSG00000175886	RPL7AP66	1	0	450
ENSG00000177173	NAP1L4P1	1	0	450
ENSG00000178229	ZNF543	1	0	5
ENSG00000180479	ZNF571	1	0	450
ENSG00000180822	PSMG4	1	0	45
ENSG00000182903	ZNF721	1	0	450
ENSG00000185532	PRKG1	1	0	450
ENSG00000186446	ZNF501	1	0	45
ENSG00000188897	AC099489.1	1	0	45
ENSG00000196152	ZNF79	1	0	450
ENSG00000196653	ZNF502	1	0	45
ENSG00000197580	BCO2	1	0	5
ENSG00000197714	ZNF460	1	0	5
ENSG00000197863	ZNF790	1	0	450
ENSG00000198155	ZNF876P	1	0	450
ENSG00000198182	ZNF607	1	0	430
ENSG00000198453	ZNF568	1	0	45
ENSG00000204524	ZNF805	1	0	450
ENSG00000213862	AC044787.1	1	0	450
ENSG00000218227	AC136632.1	1	0	450
ENSG00000223776	LGALS8-AS1	1	0	45
ENSG00000224972	AL513412.1	0	0	45
ENSG00000225422	RBMS1P1	1	0	450
ENSG00000229921	KIF25-AS1	1	0	45
ENSG00000230212	AP000688.1	1	0	45
ENSG00000234329	AL604028.2	1	0	450
ENSG00000236806	AC242426.2	1	0	45
ENSG00000236830	CBR3-AS1	1	0	450
ENSG00000241741	RPL7AP30	1	0	450
ENSG00000244280	ECEL1P2	1	0	45
ENSG00000249141	AL159163.1	0	0	45
ENSG00000249861	LGALS16	1	0	450
ENSG00000250312	ZNF718	1	0	450
ENSG00000250327	RPSAP70	0	0	450
ENSG00000251369	ZNF550	1	0	450
ENSG00000256269	HMBS	1	0	45
ENSG00000258741	AC091544.3	1	0	45
ENSG00000258944	AC004846.2	1	0	45
ENSG00000259663	AC010478.1	1	0	45
ENSG00000260917	AL158212.3	1	0	45
ENSG00000261529	AC100774.1	0	0	45
ENSG00000268153	AC005176.1	1	0	450
ENSG00000269289	AC011503.1	1	0	450
ENSG00000269842	AC011453.1	1	0	45
ENSG00000269896	AL513477.1	1	0	450
ENSG00000270059	AC121493.1	1	0	45
ENSG00000270704	AC124312.4	0	0	45
ENSG00000274500	MESTIT1_3	0	0	45
ENSG00000275069	GNAS-AS1_5	0	0	45
ENSG00000275666	KCNQ1OT1_1	0	0	45
ENSG00000276015	KCNQ1OT1_5	0	0	45
ENSG00000276722	GNAS-AS1_2	0	0	45
ENSG00000277269	MESTIT1_1	0	0	45
ENSG00000277879	AL391988.1	1	0	45
ENSG00000284402	MIR7107	0	0	45
ENSG00000004939	SLC4A1	1	0	3
ENSG00000004948	CALCR	1	0	42
ENSG00000005108	THSD7A	1	0	40
ENSG00000005981	ASB4	1	0	42
ENSG00000006659	LGALS14	1	0	40
ENSG00000006747	SCIN	1	0	40
ENSG00000010361	FUZ	1	0	42
ENSG00000011465	DCN	1	0	42
ENSG00000012048	BRCA1	1	0	3
ENSG00000016082	ISL1	1	0	41
ENSG00000033867	SLC4A7	1	0	40
ENSG00000053438	NNAT	1	0	0
ENSG00000058335	RASGRF1	1	0	40
ENSG00000063438	AHRR	1	0	42
ENSG00000064012	CASP8	1	0	3
ENSG00000064201	TSPAN32	1	0	42
ENSG00000071051	NCK2	1	0	40
ENSG00000071242	RPS6KA2	1	0	41
ENSG00000071655	MBD3	1	0	42
ENSG00000072694	FCGR2B	1	0	3
ENSG00000073146	MOV10L1	1	0	2
ENSG00000073792	IGF2BP2	1	0	3
ENSG00000074054	CLASP1	1	0	42
ENSG00000075624	ACTB	1	0	3
ENSG00000080815	PSEN1	1	0	42
ENSG00000083093	PALB2	1	0	3
ENSG00000087266	SH3BP2	1	0	40
ENSG00000087274	ADD1	1	0	3
ENSG00000089094	KDM2B	1	0	42
ENSG00000090006	LTBP4	1	0	42
ENSG00000090339	ICAM1	1	0	3
ENSG00000092847	AGO1	1	0	40
ENSG00000100307	CBX7	1	0	42
ENSG00000100767	PAPLN	1	0	42
ENSG00000100889	PCK2	1	0	42
ENSG00000101049	SGK2	1	0	40
ENSG00000102755	FLT1	1	0	42
ENSG00000102763	VWA8	1	0	42
ENSG00000104679	R3HCC1	1	0	40
ENSG00000105852	PON3	1	0	41
ENSG00000105854	PON2	1	0	41
ENSG00000105880	DLX5	1	0	1
ENSG00000106258	CYP3A5	1	0	3
ENSG00000106633	GCK	1	0	3
ENSG00000107077	KDM4C	1	0	42
ENSG00000107771	CCSER2	1	0	42
ENSG00000108298	RPL19	1	0	3
ENSG00000108946	PRKAR1A	1	0	45
ENSG00000108950	FAM20A	1	0	41
ENSG00000109458	GAB1	1	0	40
ENSG00000109794	FAM149A	1	0	40
ENSG00000110315	RNF141	1	0	40
ENSG00000110455	ACCS	1	0	42
ENSG00000110651	CD81	1	0	42
ENSG00000111371	SLC38A1	1	0	42
ENSG00000111640	GAPDH	1	0	3
ENSG00000111726	CMAS	1	0	45
ENSG00000112139	MDGA1	1	0	42
ENSG00000112419	PHACTR2	1	0	42
ENSG00000112541	PDE10A	1	0	42
ENSG00000112874	NUDT12	1	0	40
ENSG00000114062	UBE3A	1	0	43
ENSG00000114439	BBX	1	0	42
ENSG00000114737	CISH	1	0	3
ENSG00000115484	CCT4	1	0	45
ENSG00000116016	EPAS1	1	0	42
ENSG00000116183	PAPPA2	1	0	41
ENSG00000116977	LGALS8	1	0	40
ENSG00000117298	ECE1	1	0	3
ENSG00000118523	CTGF	1	0	40
ENSG00000119599	DCAF4	1	0	40
ENSG00000121898	CPXM2	1	0	40
ENSG00000123689	G0S2	1	0	42
ENSG00000123933	MXD4	1	0	42
ENSG00000124615	MOCS1	1	0	40
ENSG00000125246	CLYBL	1	0	42
ENSG00000125618	PAX8	1	0	42
ENSG00000125977	EIF2S2	1	0	3
ENSG00000126214	KLC1	1	0	45
ENSG00000126215	XRCC3	1	0	3
ENSG00000127990	SGCE	1	0	0
ENSG00000128739	SNRPN	1	0	40
ENSG00000128829	EIF2AK4	1	0	42
ENSG00000130304	SLC27A1	1	0	42
ENSG00000131378	RFTN1	1	0	42
ENSG00000132205	EMILIN2	1	0	42
ENSG00000133805	AMPD3	1	0	42
ENSG00000134294	SLC38A2	1	0	42
ENSG00000134317	GRHL1	1	0	40
ENSG00000134640	MTNR1B	1	0	3
ENSG00000134716	CYP2J2	1	0	40
ENSG00000135218	CD36	1	0	3
ENSG00000136141	LRCH1	1	0	42
ENSG00000136492	BRIP1	1	0	3
ENSG00000136732	GYPC	1	0	3
ENSG00000137266	SLC22A23	1	0	42
ENSG00000137309	HMGA1	1	0	3
ENSG00000137812	KNL1	1	0	42
ENSG00000138376	BARD1	1	0	3
ENSG00000138641	HERC3	1	0	42
ENSG00000139209	SLC38A4	1	0	42
ENSG00000139597	N4BP2L1	1	0	40
ENSG00000139618	BRCA2	1	0	3
ENSG00000139679	LPAR6	1	0	42
ENSG00000140332	TLE3	1	0	2
ENSG00000140931	CMTM3	1	0	40
ENSG00000142534	RPS11	1	0	3
ENSG00000143226	FCGR2A	1	0	3
ENSG00000143819	EPHX1	1	0	3
ENSG00000145337	PYURF	1	0	45
ENSG00000145675	PIK3R1	1	0	42
ENSG00000146856	AGBL3	1	0	0
ENSG00000146859	TMEM140	1	0	42
ENSG00000148426	PROSER2	1	0	42
ENSG00000149054	ZNF215	1	0	42
ENSG00000149262	INTS4	1	0	42
ENSG00000149269	PAK1	1	0	40
ENSG00000149289	ZC3H12C	1	0	0
ENSG00000150455	TIRAP	1	0	3
ENSG00000150760	DOCK1	1	0	42
ENSG00000151276	MAGI1	1	0	40
ENSG00000151532	VTI1A	1	0	42
ENSG00000152931	PART1	1	0	45
ENSG00000153250	RBMS1	1	0	42
ENSG00000153823	PID1	1	0	42
ENSG00000154059	IMPACT	1	0	42
ENSG00000154096	THY1	1	0	42
ENSG00000158528	PPP1R9A	1	0	1
ENSG00000158623	COPG2	1	0	40
ENSG00000159228	CBR1	1	0	40
ENSG00000160211	G6PD	1	0	3
ENSG00000160783	PMF1	1	0	43
ENSG00000163596	ICA1L	1	0	40
ENSG00000163902	RPN1	1	0	40
ENSG00000164073	MFSD8	1	0	42
ENSG00000164867	NOS3	1	0	3
ENSG00000166206	GABRB3	1	0	42
ENSG00000166394	CYB5R2	1	0	40
ENSG00000167085	PHB	1	0	3
ENSG00000167601	AXL	1	0	42
ENSG00000168036	CTNNB1	1	0	42
ENSG00000170180	GYPA	1	0	3
ENSG00000171766	GATM	1	0	42
ENSG00000171772	SYCE1	1	0	41
ENSG00000171988	JMJD1C	1	0	40
ENSG00000172375	C2CD2L	1	0	2
ENSG00000172380	GNG12	1	0	45
ENSG00000172893	DHCR7	1	0	42
ENSG00000173068	BNC2	1	0	42
ENSG00000173163	COMMD1	1	0	42
ENSG00000173221	GLRX	1	0	41
ENSG00000174306	ZHX3	1	0	40
ENSG00000176533	GNG7	1	0	42
ENSG00000176658	MYO1D	1	0	42
ENSG00000179406	LINC00174	1	0	40
ENSG00000181652	ATG9B	1	0	45
ENSG00000182667	NTM	1	0	1
ENSG00000183765	CHEK2	1	0	3
ENSG00000184281	TSSC4	1	0	42
ENSG00000184939	ZFP90	1	0	40
ENSG00000185442	FAM174B	1	0	40
ENSG00000186340	THBS2	1	0	42
ENSG00000186496	ZNF396	1	0	0
ENSG00000188315	C3orf62	1	0	40
ENSG00000188687	SLC4A5	1	0	3
ENSG00000189223	PAX8-AS1	1	0	41
ENSG00000196187	TMEM63A	1	0	45
ENSG00000196505	GDAP2	1	0	42
ENSG00000196565	HBG2	1	0	3
ENSG00000196569	LAMA2	1	0	42
ENSG00000196961	AP2A1	1	0	45
ENSG00000197594	ENPP1	1	0	3
ENSG00000198542	ITGBL1	1	0	42
ENSG00000198732	SMOC1	1	0	42
ENSG00000198734	F5	1	0	3
ENSG00000199593	SNORD114-14	0	0	1
ENSG00000199914	SNORD114-16	0	0	1
ENSG00000200089	SNORD114-31	0	0	1
ENSG00000200406	SNORD114-23	0	0	1
ENSG00000200632	SNORD113-7	0	0	1
ENSG00000200832	SNORD114-4	0	0	1
ENSG00000202048	SNORD114-20	0	0	1
ENSG00000202142	SNORD114-18	0	0	1
ENSG00000202270	SNORD114-12	0	0	1
ENSG00000203710	CR1	1	0	3
ENSG00000204370	SDHD	1	0	3
ENSG00000205726	ITSN1	1	0	45
ENSG00000205758	CRYZL1	1	0	42
ENSG00000206177	HBM	1	0	3
ENSG00000206190	ATP10A	1	0	42
ENSG00000206384	COL6A6	1	0	40
ENSG00000206609	SNORD116-11	0	0	0
ENSG00000206621	SNORD116-14	0	0	0
ENSG00000207093	SNORD116-8	0	0	0
ENSG00000207137	SNORD116-13	0	0	0
ENSG00000207174	SNORD116-15	0	0	0
ENSG00000207197	SNORD116-12	0	0	0
ENSG00000207263	SNORD116-16	0	0	0
ENSG00000207375	SNORD116-23	0	0	0
ENSG00000207460	SNORD116-19	0	0	0
ENSG00000207762	MIR329-2	0	0	2
ENSG00000213088	ACKR1	1	0	3
ENSG00000213931	HBE1	1	0	3
ENSG00000214279	SCART1	1	0	41
ENSG00000223609	HBD	1	0	3
ENSG00000225606	AC005281.1	1	0	45
ENSG00000225778	PROSER2-AS1	1	0	40
ENSG00000228716	DHFR	1	0	42
ENSG00000232284	GNG12-AS1	1	0	2
ENSG00000242071	RPL7AP6	1	0	45
ENSG00000243970	PPIEL	1	0	0
ENSG00000244734	HBB	1	0	3
ENSG00000249915	PDCD6	1	0	45
ENSG00000250240	AC008840.1	1	0	45
ENSG00000250303	AP002884.3	1	0	2
ENSG00000251348	HSPD1P11	1	0	45
ENSG00000253276	CCDC71L	1	0	40
ENSG00000254585	MAGEL2	1	0	0
ENSG00000254827	SLC22A18AS	1	0	2
ENSG00000258399	AL117190.1	1	0	45
ENSG00000272602	ZNF595	1	0	42
ENSG00000272610	MAGI1-IT1	0	0	42
ENSG00000273173	SNURF	1	0	0
ENSG00000279220	GPR1-AS	1	0	0
ENSG00000282164	PEG13	1	0	42
ENSG00000283122	HYMAI	0	0	0
35127	NA	NA	NA	2
3653	NA	NA	NA	0
767584	NA	NA	NA	1
RTL1as	NA	NA	NA	2
ENSG00000002746	NA	NA	NA	40
ENSG00000007171	NA	NA	NA	3
ENSG00000022556	NA	NA	NA	1
ENSG00000049247	NA	NA	NA	42
ENSG00000073578	NA	NA	NA	45
ENSG00000074317	NA	NA	NA	0
ENSG00000086506	NA	NA	NA	3
ENSG00000101898	NA	NA	NA	0
ENSG00000102468	NA	NA	NA	42
ENSG00000106331	NA	NA	NA	3
ENSG00000109536	NA	NA	NA	41
ENSG00000111664	NA	NA	NA	3
ENSG00000111728	NA	NA	NA	0
ENSG00000112499	NA	NA	NA	1
ENSG00000124212	NA	NA	NA	3
ENSG00000125337	NA	NA	NA	42
ENSG00000125970	NA	NA	NA	45
ENSG00000127928	NA	NA	NA	45
ENSG00000128185	NA	NA	NA	42
ENSG00000129965	NA	NA	NA	45
ENSG00000130600	NA	NA	NA	1
ENSG00000130656	NA	NA	NA	3
ENSG00000131864	NA	NA	NA	42
ENSG00000132437	NA	NA	NA	0
ENSG00000135744	NA	NA	NA	3
ENSG00000139194	NA	NA	NA	1
ENSG00000145423	NA	NA	NA	41
ENSG00000146143	NA	NA	NA	3
ENSG00000147813	NA	NA	NA	42
ENSG00000148737	NA	NA	NA	3
ENSG00000152969	NA	NA	NA	2
ENSG00000156076	NA	NA	NA	40
ENSG00000156096	NA	NA	NA	42
ENSG00000157219	NA	NA	NA	2
ENSG00000160882	NA	NA	NA	3
ENSG00000162951	NA	NA	NA	0
ENSG00000164756	NA	NA	NA	3
ENSG00000165309	NA	NA	NA	0
ENSG00000165476	NA	NA	NA	45
ENSG00000165646	NA	NA	NA	42
ENSG00000165704	NA	NA	NA	3
ENSG00000169427	NA	NA	NA	1
ENSG00000170373	NA	NA	NA	42
ENSG00000176473	NA	NA	NA	40
ENSG00000179142	NA	NA	NA	3
ENSG00000180176	NA	NA	NA	40
ENSG00000181649	NA	NA	NA	1
ENSG00000182175	NA	NA	NA	40
ENSG00000182256	NA	NA	NA	42
ENSG00000183117	NA	NA	NA	40
ENSG00000183230	NA	NA	NA	2
ENSG00000183242	NA	NA	NA	2
ENSG00000183628	NA	NA	NA	42
ENSG00000183734	NA	NA	NA	41
ENSG00000184937	NA	NA	NA	2
ENSG00000185507	NA	NA	NA	40
ENSG00000185823	NA	NA	NA	2
ENSG00000186297	NA	NA	NA	42
ENSG00000188536	NA	NA	NA	3
ENSG00000188554	NA	NA	NA	45
ENSG00000188916	NA	NA	NA	45
ENSG00000194717	NA	NA	NA	2
ENSG00000196208	NA	NA	NA	40
ENSG00000196230	NA	NA	NA	3
ENSG00000197465	NA	NA	NA	3
ENSG00000198010	NA	NA	NA	0
ENSG00000198496	NA	NA	NA	45
ENSG00000198739	NA	NA	NA	45
ENSG00000198982	NA	NA	NA	2
ENSG00000199005	NA	NA	NA	2
ENSG00000199012	NA	NA	NA	41
ENSG00000199015	NA	NA	NA	2
ENSG00000199020	NA	NA	NA	2
ENSG00000199025	NA	NA	NA	2
ENSG00000199031	NA	NA	NA	40
ENSG00000199069	NA	NA	NA	2
ENSG00000199088	NA	NA	NA	2
ENSG00000199092	NA	NA	NA	2
ENSG00000199095	NA	NA	NA	40
ENSG00000199107	NA	NA	NA	2
ENSG00000199109	NA	NA	NA	2
ENSG00000199153	NA	NA	NA	2
ENSG00000199311	NA	NA	NA	0
ENSG00000199390	NA	NA	NA	1
ENSG00000199453	NA	NA	NA	0
ENSG00000199489	NA	NA	NA	0
ENSG00000199523	NA	NA	NA	45
ENSG00000199575	NA	NA	NA	1
ENSG00000199704	NA	NA	NA	0
ENSG00000199712	NA	NA	NA	0
ENSG00000199782	NA	NA	NA	0
ENSG00000199798	NA	NA	NA	1
ENSG00000199833	NA	NA	NA	0
ENSG00000199942	NA	NA	NA	1
ENSG00000199960	NA	NA	NA	0
ENSG00000199968	NA	NA	NA	0
ENSG00000199970	NA	NA	NA	0
ENSG00000200163	NA	NA	NA	0
ENSG00000200169	NA	NA	NA	2
ENSG00000200215	NA	NA	NA	1
ENSG00000200279	NA	NA	NA	1
ENSG00000200367	NA	NA	NA	1
ENSG00000200398	NA	NA	NA	0
ENSG00000200413	NA	NA	NA	1
ENSG00000200478	NA	NA	NA	0
ENSG00000200480	NA	NA	NA	1
ENSG00000200486	NA	NA	NA	0
ENSG00000200503	NA	NA	NA	0
ENSG00000200564	NA	NA	NA	0
ENSG00000200593	NA	NA	NA	0
ENSG00000200608	NA	NA	NA	1
ENSG00000200612	NA	NA	NA	1
ENSG00000200636	NA	NA	NA	1
ENSG00000200638	NA	NA	NA	0
ENSG00000200661	NA	NA	NA	0
ENSG00000200680	NA	NA	NA	0
ENSG00000200726	NA	NA	NA	0
ENSG00000200757	NA	NA	NA	0
ENSG00000200801	NA	NA	NA	0
ENSG00000200812	NA	NA	NA	0
ENSG00000200823	NA	NA	NA	1
ENSG00000200949	NA	NA	NA	0
ENSG00000200987	NA	NA	NA	0
ENSG00000201143	NA	NA	NA	0
ENSG00000201240	NA	NA	NA	1
ENSG00000201247	NA	NA	NA	1
ENSG00000201263	NA	NA	NA	1
ENSG00000201300	NA	NA	NA	0
ENSG00000201318	NA	NA	NA	1
ENSG00000201326	NA	NA	NA	0
ENSG00000201331	NA	NA	NA	0
ENSG00000201482	NA	NA	NA	0
ENSG00000201557	NA	NA	NA	1
ENSG00000201569	NA	NA	NA	1
ENSG00000201634	NA	NA	NA	0
ENSG00000201672	NA	NA	NA	1
ENSG00000201679	NA	NA	NA	0
ENSG00000201689	NA	NA	NA	1
ENSG00000201700	NA	NA	NA	1
ENSG00000201831	NA	NA	NA	0
ENSG00000201839	NA	NA	NA	1
ENSG00000201899	NA	NA	NA	1
ENSG00000201907	NA	NA	NA	0
ENSG00000201943	NA	NA	NA	0
ENSG00000201950	NA	NA	NA	1
ENSG00000201969	NA	NA	NA	0
ENSG00000201992	NA	NA	NA	0
ENSG00000202071	NA	NA	NA	45
ENSG00000202188	NA	NA	NA	0
ENSG00000202191	NA	NA	NA	1
ENSG00000202261	NA	NA	NA	0
ENSG00000202293	NA	NA	NA	1
ENSG00000202373	NA	NA	NA	0
ENSG00000202499	NA	NA	NA	0
ENSG00000202560	NA	NA	NA	2
ENSG00000203809	NA	NA	NA	45
ENSG00000204613	NA	NA	NA	41
ENSG00000205531	NA	NA	NA	42
ENSG00000206172	NA	NA	NA	3
ENSG00000206549	NA	NA	NA	42
ENSG00000206656	NA	NA	NA	0
ENSG00000206688	NA	NA	NA	0
ENSG00000206727	NA	NA	NA	0
ENSG00000207001	NA	NA	NA	0
ENSG00000207014	NA	NA	NA	0
ENSG00000207063	NA	NA	NA	0
ENSG00000207133	NA	NA	NA	0
ENSG00000207191	NA	NA	NA	0
ENSG00000207245	NA	NA	NA	0
ENSG00000207279	NA	NA	NA	0
ENSG00000207442	NA	NA	NA	0
ENSG00000207549	NA	NA	NA	40
ENSG00000207569	NA	NA	NA	2
ENSG00000207580	NA	NA	NA	40
ENSG00000207582	NA	NA	NA	2
ENSG00000207587	NA	NA	NA	2
ENSG00000207594	NA	NA	NA	40
ENSG00000207599	NA	NA	NA	40
ENSG00000207608	NA	NA	NA	2
ENSG00000207615	NA	NA	NA	40
ENSG00000207616	NA	NA	NA	40
ENSG00000207620	NA	NA	NA	40
ENSG00000207629	NA	NA	NA	40
ENSG00000207634	NA	NA	NA	40
ENSG00000207644	NA	NA	NA	40
ENSG00000207645	NA	NA	NA	40
ENSG00000207646	NA	NA	NA	2
ENSG00000207699	NA	NA	NA	40
ENSG00000207706	NA	NA	NA	40
ENSG00000207711	NA	NA	NA	40
ENSG00000207722	NA	NA	NA	40
ENSG00000207734	NA	NA	NA	40
ENSG00000207735	NA	NA	NA	40
ENSG00000207738	NA	NA	NA	40
ENSG00000207742	NA	NA	NA	2
ENSG00000207743	NA	NA	NA	2
ENSG00000207749	NA	NA	NA	2
ENSG00000207754	NA	NA	NA	2
ENSG00000207761	NA	NA	NA	2
ENSG00000207767	NA	NA	NA	40
ENSG00000207788	NA	NA	NA	40
ENSG00000207799	NA	NA	NA	40
ENSG00000207803	NA	NA	NA	40
ENSG00000207810	NA	NA	NA	40
ENSG00000207825	NA	NA	NA	40
ENSG00000207837	NA	NA	NA	40
ENSG00000207838	NA	NA	NA	40
ENSG00000207861	NA	NA	NA	40
ENSG00000207862	NA	NA	NA	40
ENSG00000207869	NA	NA	NA	40
ENSG00000207925	NA	NA	NA	40
ENSG00000207934	NA	NA	NA	2
ENSG00000207942	NA	NA	NA	2
ENSG00000207946	NA	NA	NA	40
ENSG00000207959	NA	NA	NA	2
ENSG00000207961	NA	NA	NA	2
ENSG00000207965	NA	NA	NA	45
ENSG00000207978	NA	NA	NA	2
ENSG00000207979	NA	NA	NA	40
ENSG00000207981	NA	NA	NA	40
ENSG00000207987	NA	NA	NA	40
ENSG00000207992	NA	NA	NA	40
ENSG00000207993	NA	NA	NA	2
ENSG00000208001	NA	NA	NA	2
ENSG00000208004	NA	NA	NA	2
ENSG00000208027	NA	NA	NA	2
ENSG00000211532	NA	NA	NA	40
ENSG00000211582	NA	NA	NA	2
ENSG00000212040	NA	NA	NA	2
ENSG00000212380	NA	NA	NA	0
ENSG00000212384	NA	NA	NA	1
ENSG00000212528	NA	NA	NA	0
ENSG00000213934	NA	NA	NA	3
ENSG00000214026	NA	NA	NA	40
ENSG00000214244	NA	NA	NA	45
ENSG00000215644	NA	NA	NA	3
ENSG00000215957	NA	NA	NA	2
ENSG00000216031	NA	NA	NA	0
ENSG00000216099	NA	NA	NA	2
ENSG00000216179	NA	NA	NA	2
ENSG00000220575	NA	NA	NA	2
ENSG00000221017	NA	NA	NA	40
ENSG00000221036	NA	NA	NA	2
ENSG00000221421	NA	NA	NA	40
ENSG00000221525	NA	NA	NA	2
ENSG00000221548	NA	NA	NA	40
ENSG00000221614	NA	NA	NA	2
ENSG00000221745	NA	NA	NA	2
ENSG00000223528	NA	NA	NA	45
ENSG00000226122	NA	NA	NA	42
ENSG00000226149	NA	NA	NA	45
ENSG00000226416	NA	NA	NA	42
ENSG00000226978	NA	NA	NA	2
ENSG00000227591	NA	NA	NA	45
ENSG00000229414	NA	NA	NA	2
ENSG00000229671	NA	NA	NA	40
ENSG00000229839	NA	NA	NA	45
ENSG00000230333	NA	NA	NA	45
ENSG00000230613	NA	NA	NA	2
ENSG00000232810	NA	NA	NA	3
ENSG00000232935	NA	NA	NA	45
ENSG00000234162	NA	NA	NA	45
ENSG00000234695	NA	NA	NA	45
ENSG00000235141	NA	NA	NA	45
ENSG00000235272	NA	NA	NA	45
ENSG00000235590	NA	NA	NA	1
ENSG00000235920	NA	NA	NA	45
ENSG00000237009	NA	NA	NA	2
ENSG00000237514	NA	NA	NA	45
ENSG00000237941	NA	NA	NA	0
ENSG00000239014	NA	NA	NA	0
ENSG00000239169	NA	NA	NA	0
ENSG00000239920	NA	NA	NA	45
ENSG00000240175	NA	NA	NA	42
ENSG00000240801	NA	NA	NA	45
ENSG00000240823	NA	NA	NA	45
ENSG00000241061	NA	NA	NA	45
ENSG00000242861	NA	NA	NA	45
ENSG00000243368	NA	NA	NA	2
ENSG00000248492	NA	NA	NA	0
ENSG00000249209	NA	NA	NA	45
ENSG00000249693	NA	NA	NA	42
ENSG00000250361	NA	NA	NA	3
ENSG00000251276	NA	NA	NA	2
ENSG00000251815	NA	NA	NA	0
ENSG00000251896	NA	NA	NA	0
ENSG00000252277	NA	NA	NA	0
ENSG00000252326	NA	NA	NA	0
ENSG00000252985	NA	NA	NA	0
ENSG00000253267	NA	NA	NA	42
ENSG00000253954	NA	NA	NA	45
ENSG00000254417	NA	NA	NA	2
ENSG00000254647	NA	NA	NA	2
ENSG00000254902	NA	NA	NA	2
ENSG00000258588	NA	NA	NA	45
ENSG00000258602	NA	NA	NA	42
ENSG00000258659	NA	NA	NA	45
ENSG00000258861	NA	NA	NA	2
ENSG00000259905	NA	NA	NA	0
ENSG00000260232	NA	NA	NA	40
ENSG00000260551	NA	NA	NA	0
ENSG00000260978	NA	NA	NA	2
ENSG00000264229	NA	NA	NA	45
ENSG00000264324	NA	NA	NA	45
ENSG00000265451	NA	NA	NA	45
ENSG00000267002	NA	NA	NA	45
ENSG00000267059	NA	NA	NA	45
ENSG00000267340	NA	NA	NA	45
ENSG00000267681	NA	NA	NA	45
ENSG00000268257	NA	NA	NA	2
ENSG00000268654	NA	NA	NA	0
ENSG00000270953	NA	NA	NA	45
ENSG00000272298	NA	NA	NA	45
ENSG00000272344	NA	NA	NA	1
ENSG00000272458	NA	NA	NA	2
ENSG00000272460	NA	NA	NA	0
ENSG00000272474	NA	NA	NA	1
ENSG00000272701	NA	NA	NA	0
ENSG00000272767	NA	NA	NA	42
ENSG00000273112	NA	NA	NA	45
ENSG00000273835	NA	NA	NA	0
ENSG00000274640	NA	NA	NA	0
ENSG00000274884	NA	NA	NA	45
ENSG00000275127	NA	NA	NA	0
ENSG00000275134	NA	NA	NA	45
ENSG00000275524	NA	NA	NA	0
ENSG00000275529	NA	NA	NA	0
ENSG00000275662	NA	NA	NA	1
ENSG00000276314	NA	NA	NA	0
ENSG00000276352	NA	NA	NA	2
ENSG00000276610	NA	NA	NA	0
ENSG00000276844	NA	NA	NA	0
ENSG00000277785	NA	NA	NA	0
ENSG00000278089	NA	NA	NA	0
ENSG00000278123	NA	NA	NA	0
ENSG00000278338	NA	NA	NA	42
ENSG00000278715	NA	NA	NA	0
ENSG00000283170	NA	NA	NA	2
ENSG00000283279	NA	NA	NA	2
ENSG00000283289	NA	NA	NA	40
ENSG00000283330	NA	NA	NA	40
ENSG00000283455	NA	NA	NA	40
ENSG00000283490	NA	NA	NA	40
ENSG00000283540	NA	NA	NA	40
ENSG00000283556	NA	NA	NA	2
ENSG00000283561	NA	NA	NA	2
ENSG00000283588	NA	NA	NA	2
ENSG00000283685	NA	NA	NA	40
ENSG00000284040	NA	NA	NA	0
ENSG00000284362	NA	NA	NA	40
ENSG00000284568	NA	NA	NA	40
ENSG00000284779	NA	NA	NA	45
ENSG00000285329	NA	NA	NA	45
ENSG00000285733	NA	NA	NA	45
ENSG00000286001	NA	NA	NA	45
ENSG00000286110	NA	NA	NA	45
ENSG00000286125	NA	NA	NA	45
ENSG00000287482	NA	NA	NA	45

### Sheet: Variable description
gene_id	ID's of the genes included in the capture design and genes with informative hetSNPs
Genes_in_tar-RNAseq	Symbols of genes that carried at least one hetSNP after quality filtration in tar-RNAseq
Expressed_in_reference	Equal to 1 if this gene was expressed at >0.1 TPM in a placental reference RNA-seq data set (Majewska et al. 2017)
Shared_by_wht-RNAseq	Equal to 1 if carried at least one hetSNP after quality filtration in wht-RNAseq. These are the 75 genes analyzed in this study.
Imprinting_code	0: maternally imprinted = PEG
	40: maternally imprinted sequenced only by tar-RNAseq = PEG
	1: paternally imprinted
	41: paternally imprinted sequenced only by tar-RNAseq
	2: isoform dependent, complex
	42: isoform dependent, complex, sequenced only by tar-RNAseq
	3: Not Imprinted
	43: Not imprinted, sequenced only by tar-RNAseq
	430: Not imprinted, sequenced only by tar-RNAseq does not map near tar-RNAseq gene, crosshybridizing
	4: Genotyping unreliable, violates Hardy-Weinberg
	5: No imprinting status assigned
	450: No imprinting status assigned, sequenced only by tar-RNAseq, does not map near tar-RNAseq gene, crosshybridizing to tar-RNAseq and or wht-RNAseq
	45: No imprinting status assigned, sequenced only by tar-RNAseq
